# Spatial mutual nearest neighbors for spatial transcriptomics data

**DOI:** 10.1101/2024.10.08.615307

**Authors:** Haowen Zhou, Pratibha Panwar, Boyi Guo, Caleb Hallinan, Shila Ghazanfar, Stephanie C. Hicks

**Affiliations:** Bioinformatics and Systems Biology Graduate Program, University of California San Diego, La Jolla, CA, USA; School of Mathematics and Statistics, The University of Sydney, NSW 2006, Australia; Sydney Precision Data Science Centre, University of Sydney, NSW 2006, Australia; Charles Perkins Centre, The University of Sydney, NSW 2006, Australia; Department of Biostatistics, Johns Hopkins Bloomberg School of Public Health, MD, USA; Department of Biomedical Engineering, Johns Hopkins University, Baltimore, MD, USA; Center for Computational Biology, Johns Hopkins University, Baltimore, MD, USA; Malone Center for Engineering in Healthcare, Johns Hopkins University, MD, USA

**Author notes:** Co-corresponding authors: Shila Ghazanfar and Stephanie Hicks.

**Keywords:** spatial transcriptomics, unsupervised clustering, mutual nearest neighbors

## Abstract

Mutual nearest neighbors (MNN) is a widely used computational tool to perform batch correction for single-cell RNA-sequencing data. However, in applications such as spatial transcriptomics, it fails to take into account the 2D spatial information. Here, we present *spatialMNN*, an algorithm that integrates multiple spatial transcriptomic samples and identifies spatial domains. Our approach begins by building a *k*-Nearest Neighbors (kNN) graph based on the spatial coordinates, prunes noisy edges, and identifies niches to act as anchor points for each sample. Next, we construct a MNN graph across the samples to identify similar niches. Finally, the spatialMNN graph can be partitioned using existing algorithms, such as the Louvain algorithm to predict spatial domains across the tissue samples. We demonstrate the performance of spatialMNN using large datasets, including one with *N*=36 10x Genomics Visium samples. We also evaluate the computing performance of spatialMNN to other popular spatial clustering methods. Our software package is available at (https://github.com/Pixel-Dream/spatialMNN).
