## Supplemental Table1 for "Spatial mutual nearest neighbors for spatial transcriptomics data"

	run	method	dataset	tic	toc	time	mem	ari	ari_vec	nmi	nmi_vec	file	mem_gb	time_sec
1	1	BANKSY	spatialLIBD	1724308450	1724308454	4.158997297	169.4	0.318111298	0.346836212230583,0.32543587773726,0.282061805314401	0.312388284	0.345010007107667,0.323040373631278,0.269114470906242	2024-08-22_4_STARmap_bench	0.165429688	4.158997297
2	1	BASS	spatialLIBD	1724308451	1724308567	1.922832461	1243.2	0.760399287	0.859703171868629,0.660865842527682,0.760628847428596	0.680549369	0.791800231792289,0.58033972236889,0.6695081531923	2024-08-22_3_STARmap_bench	1.2140625	115.3699477
3	1	MENDER	spatialLIBD	1724742285	1724742296	11.15664196	1329.222656	0.576449456	0.567975897000456,0.688061457273892,0.473311013344329	0.575035002	0.608197827121614,0.60744792731813,0.509459252453717	2024-08-27_5_STARmap_bench	1.298069	11.15664196
4	1	PRECAST	spatialLIBD	1724308473	1724308483	9.681055307	102.8	0.247784866	0.272684155229648,0.263202732318571,0.207467710050429	0.257666601	0.281399487610166,0.275771736321024,0.215828578863635	2024-08-22_1_STARmap_bench	0.100390625	9.681055307
5	1	SLAT	spatialLIBD	1724308457	1724308472	14.11199069	1347.328125	0.576449456	0.567975897000456,0.688061457273892,0.473311013344329	0.575035002	0.608197827121614,0.60744792731813,0.509459252453717	2024-08-22_5_STARmap_bench	1.315750122	14.11199069
6	1	Seurat	spatialLIBD	1724308450	1724308462	11.94268298	169.1	0.255519664	0.273228410351535,0.281780951900617,0.211549629276682	0.269682137	0.289095526751956,0.301727994402574,0.218222888487434	2024-08-22_2_STARmap_bench	0.165136719	11.94268298
7	1	spatialMNN	spatialLIBD	1724745036	1724745053	17.66858768	110.1	0.596033088	0.739782270486459,0.462369701339933,0.585947293670815	0.548381769	0.682151299370916,0.451611376567873,0.511382630823952	2024-08-27_1_STARmap_bench	0.107519531	17.66858768
8	2	BANKSY	spatialLIBD	1724308452	1724308456	4.442600965	169.4	0.318111298	0.346836212230583,0.32543587773726,0.282061805314401	0.312388284	0.345010007107667,0.323040373631278,0.269114470906242	2024-08-22_4_STARmap_bench	0.165429688	4.442600965
9	2	BASS	spatialLIBD	1724308452	1724308569	1.94456015	1243.2	0.760399287	0.859703171868629,0.660865842527682,0.760628847428596	0.680549369	0.791800231792289,0.58033972236889,0.6695081531923	2024-08-22_3_STARmap_bench	1.2140625	116.673609
10	2	MENDER	spatialLIBD	1724742285	1724742297	11.1952827	1320.476563	0.576449456	0.567975897000456,0.688061457273892,0.473311013344329	0.575035002	0.608197827121614,0.60744792731813,0.509459252453717	2024-08-27_5_STARmap_bench	1.289527893	11.1952827
11	2	PRECAST	spatialLIBD	1724308475	1724308485	9.944794416	102.5	0.247784866	0.272684155229648,0.263202732318571,0.207467710050429	0.257666601	0.281399487610166,0.275771736321024,0.215828578863635	2024-08-22_1_STARmap_bench	0.100097656	9.944794416
12	2	SLAT	spatialLIBD	1724308457	1724308468	11.3827219	1336.125	0.576449456	0.567975897000456,0.688061457273892,0.473311013344329	0.575035002	0.608197827121614,0.60744792731813,0.509459252453717	2024-08-22_5_STARmap_bench	1.30480957	11.3827219
13	2	Seurat	spatialLIBD	1724308451	1724308463	11.84828639	169.1	0.255519664	0.273228410351535,0.281780951900617,0.211549629276682	0.269682137	0.289095526751956,0.301727994402574,0.218222888487434	2024-08-22_2_STARmap_bench	0.165136719	11.84828639
14	2	spatialMNN	spatialLIBD	1724745036	1724745053	17.10642529	110.2	0.612395214	0.72899033383803,0.5007173080961,0.607478000595725	0.567108335	0.699757652716234,0.494888440366106,0.506678910885958	2024-08-27_1_STARmap_bench	0.107617188	17.10642529
15	3	BANKSY	spatialLIBD	1724308469	1724308473	4.367383718	169.4	0.318111298	0.346836212230583,0.32543587773726,0.282061805314401	0.312388284	0.345010007107667,0.323040373631278,0.269114470906242	2024-08-22_4_STARmap_bench	0.165429688	4.367383718
16	3	BASS	spatialLIBD	1724308451	1724308567	1.920232379	1243.2	0.760399287	0.859703171868629,0.660865842527682,0.760628847428596	0.680549369	0.791800231792289,0.58033972236889,0.6695081531923	2024-08-22_3_STARmap_bench	1.2140625	115.2139428
17	3	MENDER	spatialLIBD	1724742285	1724742296	11.06910896	1329.667969	0.576449456	0.567975897000456,0.688061457273892,0.473311013344329	0.575035002	0.608197827121614,0.60744792731813,0.509459252453717	2024-08-27_5_STARmap_bench	1.298503876	11.06910896
18	3	PRECAST	spatialLIBD	1724308476	1724308486	10.02339077	102.2	0.247784866	0.272684155229648,0.263202732318571,0.207467710050429	0.257666601	0.281399487610166,0.275771736321024,0.215828578863635	2024-08-22_1_STARmap_bench	0.099804688	10.02339077
19	3	SLAT	spatialLIBD	1724308478	1724308489	11.22039938	1325.082031	0.576449456	0.567975897000456,0.688061457273892,0.473311013344329	0.575035002	0.608197827121614,0.60744792731813,0.509459252453717	2024-08-22_5_STARmap_bench	1.294025421	11.22039938
20	3	Seurat	spatialLIBD	1724308451	1724308463	11.93528271	169.1	0.255519664	0.273228410351535,0.281780951900617,0.211549629276682	0.269682137	0.289095526751956,0.301727994402574,0.218222888487434	2024-08-22_2_STARmap_bench	0.165136719	11.93528271
21	3	spatialMNN	spatialLIBD	1724308459	1724308473	13.77323174	111.1	0.599546469	0.675313955954046,0.532931865114543,0.590393584662968	0.553179355	0.653084642427945,0.510646987325233,0.495806436127244	2024-08-22_1_STARmap_bench	0.108496094	13.77323174
22	4	BANKSY	spatialLIBD	1724308490	1724308495	4.470479965	169.4	0.318111298	0.346836212230583,0.32543587773726,0.282061805314401	0.312388284	0.345010007107667,0.323040373631278,0.269114470906242	2024-08-22_4_STARmap_bench	0.165429688	4.470479965
23	4	BASS	spatialLIBD	1724308492	1724308606	1.912189257	1243.2	0.760399287	0.859703171868629,0.660865842527682,0.760628847428596	0.680549369	0.791800231792289,0.58033972236889,0.6695081531923	2024-08-22_3_STARmap_bench	1.2140625	114.7313554
24	4	MENDER	spatialLIBD	1724742288	1724742299	11.15811419	1320.980469	0.576449456	0.567975897000456,0.688061457273892,0.473311013344329	0.575035002	0.608197827121614,0.60744792731813,0.509459252453717	2024-08-27_5_STARmap_bench	1.290019989	11.15811419
25	4	PRECAST	spatialLIBD	1724308509	1724308519	10.02119303	102.5	0.247784866	0.272684155229648,0.263202732318571,0.207467710050429	0.257666601	0.281399487610166,0.275771736321024,0.215828578863635	2024-08-22_1_STARmap_bench	0.100097656	10.02119303
26	4	SLAT	spatialLIBD	1724308495	1724308506	10.98005342	1322.433594	0.576449456	0.567975897000456,0.688061457273892,0.473311013344329	0.575035002	0.608197827121614,0.60744792731813,0.509459252453717	2024-08-22_5_STARmap_bench	1.291439056	10.98005342
27	4	Seurat	spatialLIBD	1724308488	1724308500	11.55542111	169.1	0.255519664	0.273228410351535,0.281780951900617,0.211549629276682	0.269682137	0.289095526751956,0.301727994402574,0.218222888487434	2024-08-22_2_STARmap_bench	0.165136719	11.55542111
28	4	spatialMNN	spatialLIBD	1724308491	1724308506	14.99407744	111.4	0.550690472	0.675664297620831,0.420027709220442,0.556379408037265	0.541711763	0.654020616586822,0.464418855586798,0.506695815836897	2024-08-22_1_STARmap_bench	0.108789063	14.99407744
29	5	BANKSY	spatialLIBD	1724308515	1724308519	4.228323221	169.4	0.318111298	0.346836212230583,0.32543587773726,0.282061805314401	0.312388284	0.345010007107667,0.323040373631278,0.269114470906242	2024-08-22_4_STARmap_bench	0.165429688	4.228323221
30	5	BASS	spatialLIBD	1724308510	1724308624	1.900891654	1243.2	0.760399287	0.859703171868629,0.660865842527682,0.760628847428596	0.680549369	0.791800231792289,0.58033972236889,0.6695081531923	2024-08-22_3_STARmap_bench	1.2140625	114.0534992
31	5	MENDER	spatialLIBD	1724742288	1724742300	12.10103965	1313.894531	0.576449456	0.567975897000456,0.688061457273892,0.473311013344329	0.575035002	0.608197827121614,0.60744792731813,0.509459252453717	2024-08-27_5_STARmap_bench	1.283100128	12.10103965
32	5	PRECAST	spatialLIBD	1724308515	1724308524	9.54859376	101	0.247784866	0.272684155229648,0.263202732318571,0.207467710050429	0.257666601	0.281399487610166,0.275771736321024,0.215828578863635	2024-08-22_1_STARmap_bench	0.098632813	9.54859376
33	5	SLAT	spatialLIBD	1724308521	1724308532	11.01105332	1342.066406	0.576449456	0.567975897000456,0.688061457273892,0.473311013344329	0.575035002	0.608197827121614,0.60744792731813,0.509459252453717	2024-08-22_5_STARmap_bench	1.310611725	11.01105332
34	5	Seurat	spatialLIBD	1724308504	1724308516	12.11384153	169.1	0.255519664	0.273228410351535,0.281780951900617,0.211549629276682	0.269682137	0.289095526751956,0.301727994402574,0.218222888487434	2024-08-22_2_STARmap_bench	0.165136719	12.11384153
35	5	spatialMNN	spatialLIBD	1724745035	1724745052	16.5625658	110.6	0.603879333	0.66991893564436,0.450122519341304,0.691596543513943	0.542762659	0.605456086502669,0.438852142373141,0.583979748649757	2024-08-27_1_STARmap_bench	0.108007813	16.5625658
