## Supplemental Table2 for "Spatial mutual nearest neighbors for spatial transcriptomics data"

	run	method	dataset	tic	toc	time	mem	ari	ari_vec	nmi	nmi_vec	file	mem_gb	time_min
1	1	BANKSY	spatialLIBD	1724649929	1724650192	4.384177879	10651.4	0.439499327	0.48905807670095,0.479154806057862,0.453887649094812,0.434546319316307,0.279951707161401,0.248228555560465,0.388499502237435,0.432107737486152,0.510673306693125,0.539366608837735,0.518052739569892,0.500464910653407	0.517328689	0.540478365029223,0.525227556051442,0.515170395287313,0.497480837317614,0.409056883881676,0.373197147191156,0.45962362093747,0.475057464027422,0.616520159950895,0.611759164010434,0.592729958584907,0.591642712756271	2024-08-26_4_LIBD_bench	10.40175781	4.384177879
2	1	BASS	spatialLIBD	1724649957	1724661332	3.159648873	33739.7	0.506377423	0.535137319252605,0.543523684276152,0.467072197212575,0.474156255813597,0.343912163780568,0.321579480365861,0.431496464953211,0.480027636035173,0.587692077771034,0.599633678030951,0.660443712427073,0.631854401992907	0.593160363	0.654112962819598,0.641881201824859,0.590213711076541,0.582735095656177,0.456603331075494,0.423402098094025,0.498079056357698,0.515356148653681,0.673692725950597,0.675978508044523,0.713807076635165,0.692062438819626	2024-08-26_3_LIBD_bench	32.94892578	189.5789324
3	1	BayesSpace	spatialLIBD	1724649933	1724655670	1.593512892	22206.8	0.311159813	0.337287023280732,0.347894981252824,0.278987880090782,0.228618573245887,0.186368709478458,0.184692492733781,0.302478495608382,0.360372583133586,0.377710384588776,0.376530965958606,0.373636065946101,0.37933960258417	0.420004298	0.477939145316726,0.489029220487871,0.451037746949027,0.390884554075581,0.245953237018811,0.233303246547471,0.358089172245562,0.392864776971337,0.509549476302754,0.492141154555884,0.481964886638619,0.517294958706923	2024-08-26_1_LIBD_bench	21.68632813	95.61077355
4	1	MENDER	spatialLIBD	1724649928	1724650189	260.7497189	6989.164063	0.284432485	0.369357470825257,0.364323486260167,0.314754658261891,0.317070916795181,0.158510073951629,0.185419505961239,0.414754949040472,0.325030234269314,0.229721723786927,0.238580747889998,0.255402602398283,0.240263445018836	0.44249899	0.479606223388895,0.473943107152313,0.444857727186848,0.447572392654743,0.34730496124069,0.344802416700723,0.530751723939264,0.439690188262298,0.449431299213661,0.456603042337289,0.451480827688422,0.44394397330587	2024-08-26_5_LIBD_bench	6.82535553	4.345828648
5	1	PRECAST	spatialLIBD	1724650225	1724651036	13.51752025	6145.5	0.338561352	0.335590449519923,0.322125636093597,0.283846853629147,0.300490205801261,0.189832099832328,0.195504821880628,0.309837018434148,0.379043243548692,0.418921944328993,0.429798353704038,0.477116457227368,0.420629142727303	0.446921649	0.453382825115972,0.432355571838587,0.419355998506406,0.413232318491041,0.358039360530646,0.342419740586446,0.476242881697909,0.51018332071058,0.475468626647064,0.489414348263319,0.508881278740455,0.484083519249473	2024-08-26_0_LIBD_bench	6.001464844	13.51752025
6	1	SLAT	spatialLIBD	1724649931	1724650763	832.2179134	11084.39844	0.289588912	0.362140780802328,0.39139375490498,0.337793188043958,0.325898271666394,0.237649605171532,0.198852616371281,0.256559984774772,0.305919972946215,0.240423001484347,0.270945594915392,0.282929719221666,0.264560452944266	0.349400316	0.424322415883697,0.453189518525595,0.394593268471729,0.37772885212484,0.270490466325229,0.260495403921928,0.333527698116604,0.368129539824684,0.323141592836276,0.338219887517293,0.320214065311005,0.328751086358117	2024-08-26_6_LIBD_bench	10.82460785	13.87029856
7	1	Seurat	spatialLIBD	1724649955	1724650774	13.64030926	19212.3	0.358763289	0.326156863950496,0.296214429149222,0.291619980412179,0.290297921053467,0.325311517222828,0.33536893562932,0.414646649107669,0.40816926845583,0.459162412264017,0.393254229474716,0.381398858602832,0.383558401345251	0.351383529	0.332304964970439,0.285854891922328,0.327430216873232,0.329809442616894,0.307195993641806,0.318014211125053,0.342928097354824,0.326057145277784,0.447142182034849,0.398861890988855,0.40528398370899,0.395719330898288	2024-08-26_2_LIBD_bench	18.76201172	13.64030926
8	1	spatialMNN	spatialLIBD	1724650091	1724650222	2.1823807	2030.5	0.444296883	0.492214679676,0.455966081012764,0.429386301936673,0.453834866064513,0.303565026842151,0.357824304449133,0.382035941152838,0.470781796687004,0.498344539367021,0.465723696185621,0.51794947876535,0.50393588929564	0.560638877	0.62551244639385,0.566241319682425,0.53954916615124,0.571748657380117,0.431309607611239,0.434408303777264,0.482706714912673,0.546518243484623,0.652271504255369,0.599775448750441,0.637315567272551,0.640309550176219	2024-08-26_0_LIBD_bench	1.982910156	2.1823807
9	2	BANKSY	spatialLIBD	1724125214	1724125412	3.300073651	10651.4	0.439499327	0.48905807670095,0.479154806057862,0.453887649094812,0.434546319316307,0.279951707161401,0.248228555560465,0.388499502237435,0.432107737486152,0.510673306693125,0.539366608837735,0.518052739569892,0.500464910653407	0.517328689	0.540478365029223,0.525227556051442,0.515170395287313,0.497480837317614,0.409056883881676,0.373197147191156,0.45962362093747,0.475057464027422,0.616520159950895,0.611759164010434,0.592729958584907,0.591642712756271	2024-08-19_4_LIBD_bench	10.40175781	3.300073651
10	2	BASS	spatialLIBD	1724308418	1724318883	2.906864066	35411.4	0.506377423	0.535137319252605,0.543523684276152,0.467072197212575,0.474156255813597,0.343912163780568,0.321579480365861,0.431496464953211,0.480027636035173,0.587692077771034,0.599633678030951,0.660443712427073,0.631854401992907	0.593160363	0.654112962819598,0.641881201824859,0.590213711076541,0.582735095656177,0.456603331075494,0.423402098094025,0.498079056357698,0.515356148653681,0.673692725950597,0.675978508044523,0.713807076635165,0.692062438819626	2024-08-22_3_LIBD_bench	34.58144531	174.411844
11	2	BayesSpace	spatialLIBD	1724128961	1724132667	1.029504919	22206.4	0.310796673	0.398354760465848,0.394689365327312,0.307312272297193,0.252250839023166,0.183128078592846,0.178341947489736,0.300999222983606,0.37895919815189,0.327768668326117,0.333610535145337,0.340537900888873,0.333607285166648	0.445232811	0.51877686639684,0.521404186973158,0.509452212629585,0.440693801494156,0.273759263844152,0.271133904207124,0.395102230021687,0.435786676881152,0.487707196994031,0.500041347315427,0.486355821661693,0.502580226104979	2024-08-20_1_LIBD_bench	21.6859375	61.77029512
12	2	MENDER	spatialLIBD	1724125216	1724125443	227.8918221	7008.902344	0.268407795	0.254763769503256,0.248037188819993,0.311225430305943,0.295571146123277,0.323750364419812,0.196981960029446,0.445710182318332,0.421073296204082,0.162287005523728,0.18473996667244,0.184686583516323,0.192066640765752	0.32977831	0.304262929973353,0.303718307863636,0.344473780109791,0.323277264517431,0.320580881319449,0.277371117324008,0.469645030105221,0.434562941321202,0.280342134994525,0.312749423305017,0.299957068020539,0.286398837445679	2024-08-19_5_LIBD_bench	6.844631195	3.798197035
13	2	PRECAST	spatialLIBD	1724134894	1724135516	10.36529204	5611.1	0.338561352	0.335590449519923,0.322125636093597,0.283846853629147,0.300490205801261,0.189832099832328,0.195504821880628,0.309837018434148,0.379043243548692,0.418921944328993,0.429798353704038,0.477116457227368,0.420629142727303	0.446921649	0.453382825115972,0.432355571838587,0.419355998506406,0.413232318491041,0.358039360530646,0.342419740586446,0.476242881697909,0.51018332071058,0.475468626647064,0.489414348263319,0.508881278740455,0.484083519249473	2024-08-20_0_LIBD_bench	5.479589844	10.36529204
14	2	SLAT	spatialLIBD	1724125212	1724125517	304.6956112	11136.60156	0.283915806	0.36838337110616,0.388774792236532,0.338575441422232,0.328264710138049,0.252100491486581,0.219829122166694,0.289941770841233,0.311463706860382,0.224812558614489,0.236109109359836,0.221848494156776,0.226886098272807	0.33907578	0.436755830413258,0.452230114199943,0.403055338810841,0.388106675147105,0.25773783713428,0.257521584889176,0.350336109578924,0.354950189362645,0.293963461564317,0.300630344051116,0.285582534942677,0.288039345107664	2024-08-19_6_LIBD_bench	10.87558746	5.078260187
15	2	Seurat	spatialLIBD	1724125237	1724125938	11.67173292	19212.3	0.358763289	0.326156863950496,0.296214429149222,0.291619980412179,0.290297921053467,0.325311517222828,0.33536893562932,0.414646649107669,0.40816926845583,0.459162412264017,0.393254229474716,0.381398858602832,0.383558401345251	0.351383529	0.332304964970439,0.285854891922328,0.327430216873232,0.329809442616894,0.307195993641806,0.318014211125053,0.342928097354824,0.326057145277784,0.447142182034849,0.398861890988855,0.40528398370899,0.395719330898288	2024-08-19_2_LIBD_bench	18.76201172	11.67173292
16	2	spatialMNN	spatialLIBD	1724134785	1724134890	1.752604862	2030.4	0.455420659	0.530571257833085,0.476706063154996,0.436533977741904,0.435124901455862,0.290196357184371,0.353489340144556,0.378654330963956,0.481654783204889,0.501725872257914,0.516150665385133,0.554834948825426,0.509405405319552	0.561978134	0.642546354144198,0.595150306266168,0.543139450867262,0.521557786644798,0.432729620005653,0.427763643975435,0.476476942444268,0.559521403938597,0.646833083588275,0.623646732229071,0.645506023181942,0.628866260313134	2024-08-20_0_LIBD_bench	1.9828125	1.752604862
17	3	BANKSY	spatialLIBD	1724125219	1724125455	3.93620526	10651.4	0.439499327	0.48905807670095,0.479154806057862,0.453887649094812,0.434546319316307,0.279951707161401,0.248228555560465,0.388499502237435,0.432107737486152,0.510673306693125,0.539366608837735,0.518052739569892,0.500464910653407	0.517328689	0.540478365029223,0.525227556051442,0.515170395287313,0.497480837317614,0.409056883881676,0.373197147191156,0.45962362093747,0.475057464027422,0.616520159950895,0.611759164010434,0.592729958584907,0.591642712756271	2024-08-19_4_LIBD_bench	10.40175781	3.93620526
18	3	BASS	spatialLIBD	1724308418	1724318851	2.898125747	33739.7	0.506377423	0.535137319252605,0.543523684276152,0.467072197212575,0.474156255813597,0.343912163780568,0.321579480365861,0.431496464953211,0.480027636035173,0.587692077771034,0.599633678030951,0.660443712427073,0.631854401992907	0.593160363	0.654112962819598,0.641881201824859,0.590213711076541,0.582735095656177,0.456603331075494,0.423402098094025,0.498079056357698,0.515356148653681,0.673692725950597,0.675978508044523,0.713807076635165,0.692062438819626	2024-08-22_3_LIBD_bench	32.94892578	173.8875448
19	3	BayesSpace	spatialLIBD	1724128963	1724133107	1.151114723	22206.4	0.310811448	0.395762700717643,0.392158095900689,0.302769180495601,0.253591866757599,0.188647996807639,0.179961037078574,0.301362018077415,0.378557499051508,0.329877653922776,0.335010795781997,0.339537237281202,0.332501296556189	0.444742005	0.518291741651683,0.522063192813928,0.507481108851077,0.440263096470631,0.271173739267561,0.271360622502145,0.392584190053777,0.432230727000317,0.493214224371659,0.50104935684358,0.485186312897559,0.502005743258511	2024-08-20_1_LIBD_bench	21.6859375	69.06688336
20	3	MENDER	spatialLIBD	1724125216	1724125515	299.021333	7004.695313	0.352406255	0.253951473697892,0.258302238960247,0.46609570672268,0.370956551097847,0.508466618269028,0.397002429266354,0.45888722794289,0.487525332321351,0.281953581884815,0.245182645235401,0.239331558632294,0.261219693592643	0.373716727	0.30994435072717,0.329132909868122,0.397764892072998,0.327899131578657,0.396138651159229,0.345918772991887,0.462439566491365,0.467689442821678,0.368001162038445,0.347673996358479,0.375377533842736,0.356620319107465	2024-08-19_5_LIBD_bench	6.840522766	4.983688883
21	3	PRECAST	spatialLIBD	1724139024	1724139575	9.195159964	6144.9	0.338561352	0.335590449519923,0.322125636093597,0.283846853629147,0.300490205801261,0.189832099832328,0.195504821880628,0.309837018434148,0.379043243548692,0.418921944328993,0.429798353704038,0.477116457227368,0.420629142727303	0.446921649	0.453382825115972,0.432355571838587,0.419355998506406,0.413232318491041,0.358039360530646,0.342419740586446,0.476242881697909,0.51018332071058,0.475468626647064,0.489414348263319,0.508881278740455,0.484083519249473	2024-08-20_0_LIBD_bench	6.000878906	9.195159964
22	3	SLAT	spatialLIBD	1724125436	1724125760	324.3768728	11201.875	0.27688036	0.36838337110616,0.404168347941748,0.339447484246348,0.322518000053307,0.237385961040167,0.186400544279599,0.261621017778212,0.313447069129823,0.222774135693364,0.2245174339351,0.237786655782406,0.204114294290142	0.348518722	0.436755830413258,0.471479849578006,0.405100254536486,0.39166093119853,0.285910517282882,0.277741798601701,0.375654409323783,0.393159851303033,0.288654172714667,0.2967442691008,0.292175732883323,0.267187044703752	2024-08-19_6_LIBD_bench	10.93933105	5.406281213
23	3	Seurat	spatialLIBD	1724125245	1724126014	12.80953065	19212.3	0.358763289	0.326156863950496,0.296214429149222,0.291619980412179,0.290297921053467,0.325311517222828,0.33536893562932,0.414646649107669,0.40816926845583,0.459162412264017,0.393254229474716,0.381398858602832,0.383558401345251	0.351383529	0.332304964970439,0.285854891922328,0.327430216873232,0.329809442616894,0.307195993641806,0.318014211125053,0.342928097354824,0.326057145277784,0.447142182034849,0.398861890988855,0.40528398370899,0.395719330898288	2024-08-19_2_LIBD_bench	18.76201172	12.80953065
24	3	spatialMNN	spatialLIBD	1724138928	1724139020	1.529658393	2030.4	0.46466387	0.526854167469982,0.50840756913364,0.465058245399805,0.419664047834253,0.345952124139216,0.336666865651782,0.432767399792723,0.534743720755076,0.509842557095299,0.480986327387191,0.519078552704037,0.495944865839957	0.571021498	0.639337566631314,0.616932934570708,0.568859131198092,0.570771254532402,0.44504269128286,0.444131893519528,0.471209728268287,0.584786717787301,0.650342027227416,0.607449408361664,0.631231333347075,0.622163292688432	2024-08-20_0_LIBD_bench	1.9828125	1.529658393
25	4	BANKSY	spatialLIBD	1724125918	1724126137	3.653820447	10651.4	0.439499327	0.48905807670095,0.479154806057862,0.453887649094812,0.434546319316307,0.279951707161401,0.248228555560465,0.388499502237435,0.432107737486152,0.510673306693125,0.539366608837735,0.518052739569892,0.500464910653407	0.517328689	0.540478365029223,0.525227556051442,0.515170395287313,0.497480837317614,0.409056883881676,0.373197147191156,0.45962362093747,0.475057464027422,0.616520159950895,0.611759164010434,0.592729958584907,0.591642712756271	2024-08-19_4_LIBD_bench	10.40175781	3.653820447
26	4	BASS	spatialLIBD	1724308424	1724318675	2.847540308	35411.4	0.506377423	0.535137319252605,0.543523684276152,0.467072197212575,0.474156255813597,0.343912163780568,0.321579480365861,0.431496464953211,0.480027636035173,0.587692077771034,0.599633678030951,0.660443712427073,0.631854401992907	0.593160363	0.654112962819598,0.641881201824859,0.590213711076541,0.582735095656177,0.456603331075494,0.423402098094025,0.498079056357698,0.515356148653681,0.673692725950597,0.675978508044523,0.713807076635165,0.692062438819626	2024-08-22_3_LIBD_bench	34.58144531	170.8524185
27	4	BayesSpace	spatialLIBD	1724128960	1724132597	1.010345136	22206.8	0.308748951	0.334680663766932,0.346962145861792,0.282249459285977,0.231232305507141,0.180509325702932,0.181748976553944,0.293433104440267,0.360978049483938,0.377040424890647,0.377343289077414,0.364232362498196,0.374577303072444	0.417607502	0.475589096686761,0.484845551258474,0.452794770348215,0.392262599727709,0.24352998319069,0.23183576653682,0.350072086030896,0.390859850845029,0.510404168587289,0.494070292819062,0.473572367020767,0.511453492710957	2024-08-20_1_LIBD_bench	21.68632813	60.62070815
28	4	MENDER	spatialLIBD	1724125939	1724126175	236.133425	7009.507813	0.268407795	0.254763769503256,0.248037188819993,0.311225430305943,0.295571146123277,0.323750364419812,0.196981960029446,0.445710182318332,0.421073296204082,0.162287005523728,0.18473996667244,0.184686583516323,0.192066640765752	0.32977831	0.304262929973353,0.303718307863636,0.344473780109791,0.323277264517431,0.320580881319449,0.277371117324008,0.469645030105221,0.434562941321202,0.280342134994525,0.312749423305017,0.299957068020539,0.286398837445679	2024-08-19_5_LIBD_bench	6.845222473	3.935557083
29	4	PRECAST	spatialLIBD	1724134863	1724135416	9.216512819	5611.2	0.338561352	0.335590449519923,0.322125636093597,0.283846853629147,0.300490205801261,0.189832099832328,0.195504821880628,0.309837018434148,0.379043243548692,0.418921944328993,0.429798353704038,0.477116457227368,0.420629142727303	0.446921649	0.453382825115972,0.432355571838587,0.419355998506406,0.413232318491041,0.358039360530646,0.342419740586446,0.476242881697909,0.51018332071058,0.475468626647064,0.489414348263319,0.508881278740455,0.484083519249473	2024-08-20_0_LIBD_bench	5.4796875	9.216512819
30	4	SLAT	spatialLIBD	1724125941	1724126263	322.4116523	11181.51563	0.304019487	0.36838337110616,0.398959872517277,0.36125940698985,0.33663404220519,0.26199317159324,0.229928634572011,0.299764137679953,0.323495260629307,0.254701411041679,0.275633112487366,0.276144147882494,0.261337275654892	0.355763308	0.436755830413258,0.46610486504641,0.439471988483117,0.403581166785621,0.268112021098259,0.256321916422006,0.354299624505876,0.373582724101979,0.311384439290934,0.327906436310631,0.316452292155394,0.315186387491851	2024-08-19_6_LIBD_bench	10.91944885	5.373527539
31	4	Seurat	spatialLIBD	1724126063	1724126712	10.82396718	19212.3	0.358763289	0.326156863950496,0.296214429149222,0.291619980412179,0.290297921053467,0.325311517222828,0.33536893562932,0.414646649107669,0.40816926845583,0.459162412264017,0.393254229474716,0.381398858602832,0.383558401345251	0.351383529	0.332304964970439,0.285854891922328,0.327430216873232,0.329809442616894,0.307195993641806,0.318014211125053,0.342928097354824,0.326057145277784,0.447142182034849,0.398861890988855,0.40528398370899,0.395719330898288	2024-08-20_2_LIBD_bench	18.76201172	10.82396718
32	4	spatialMNN	spatialLIBD	1724134765	1724134860	1.569141308	2030.4	0.446287124	0.50760788451446,0.468743983452952,0.422500416645388,0.457705507523323,0.265397974865617,0.27708922762212,0.443651130089905,0.5052694596447,0.504824953692544,0.494923271781178,0.531708287621095,0.476023386770928	0.562400176	0.627813784941225,0.573584979851389,0.511880096084514,0.546751387634532,0.431264644171927,0.433078879053171,0.523651240539899,0.579302078485679,0.655657515942271,0.615845302574703,0.636358302039042,0.613613900477752	2024-08-20_0_LIBD_bench	1.9828125	1.569141308
33	5	BANKSY	spatialLIBD	1724126453	1724126661	3.460752916	10651.4	0.439499327	0.48905807670095,0.479154806057862,0.453887649094812,0.434546319316307,0.279951707161401,0.248228555560465,0.388499502237435,0.432107737486152,0.510673306693125,0.539366608837735,0.518052739569892,0.500464910653407	0.517328689	0.540478365029223,0.525227556051442,0.515170395287313,0.497480837317614,0.409056883881676,0.373197147191156,0.45962362093747,0.475057464027422,0.616520159950895,0.611759164010434,0.592729958584907,0.591642712756271	2024-08-20_4_LIBD_bench	10.40175781	3.460752916
34	5	BASS	spatialLIBD	1724308418	1724318587	2.824516392	33739.7	0.506377423	0.535137319252605,0.543523684276152,0.467072197212575,0.474156255813597,0.343912163780568,0.321579480365861,0.431496464953211,0.480027636035173,0.587692077771034,0.599633678030951,0.660443712427073,0.631854401992907	0.593160363	0.654112962819598,0.641881201824859,0.590213711076541,0.582735095656177,0.456603331075494,0.423402098094025,0.498079056357698,0.515356148653681,0.673692725950597,0.675978508044523,0.713807076635165,0.692062438819626	2024-08-22_3_LIBD_bench	32.94892578	169.4709835
35	5	BayesSpace	spatialLIBD	1724128958	1724132587	1.007887586	22206.4	0.311229075	0.393261012137531,0.39599991260591,0.304298146133939,0.253404712664752,0.187783503549915,0.17724747216075,0.2999556632271,0.37936217530119,0.326752273747162,0.334251563367627,0.347480295893925,0.334952168348613	0.445292094	0.516791457506592,0.523867963996264,0.507951167420992,0.441464170768467,0.273367553545948,0.270330596963303,0.388030540667415,0.431186677981455,0.490628063780602,0.500321941969496,0.494993873849246,0.504571119962158	2024-08-20_1_LIBD_bench	21.6859375	60.47325515
36	5	MENDER	spatialLIBD	1724126563	1724126796	233.2032773	6968.652344	0.268407795	0.254763769503256,0.248037188819993,0.311225430305943,0.295571146123277,0.323750364419812,0.196981960029446,0.445710182318332,0.421073296204082,0.162287005523728,0.18473996667244,0.184686583516323,0.192066640765752	0.32977831	0.304262929973353,0.303718307863636,0.344473780109791,0.323277264517431,0.320580881319449,0.277371117324008,0.469645030105221,0.434562941321202,0.280342134994525,0.312749423305017,0.299957068020539,0.286398837445679	2024-08-20_5_LIBD_bench	6.805324554	3.886721289
37	5	PRECAST	spatialLIBD	1724134862	1724135426	9.398887873	6144.8	0.338561352	0.335590449519923,0.322125636093597,0.283846853629147,0.300490205801261,0.189832099832328,0.195504821880628,0.309837018434148,0.379043243548692,0.418921944328993,0.429798353704038,0.477116457227368,0.420629142727303	0.446921649	0.453382825115972,0.432355571838587,0.419355998506406,0.413232318491041,0.358039360530646,0.342419740586446,0.476242881697909,0.51018332071058,0.475468626647064,0.489414348263319,0.508881278740455,0.484083519249473	2024-08-20_0_LIBD_bench	6.00078125	9.398887873
38	5	SLAT	spatialLIBD	1724126582	1724126940	357.4721098	11173.50391	0.289750818	0.36838337110616,0.393094597793376,0.34762729715761,0.327710801874604,0.261241965902262,0.210991963869106,0.268833216719771,0.299936403269375,0.230800578478146,0.252850187496812,0.264329750222807,0.251209677568803	0.345502411	0.436755830413258,0.459228240036354,0.420756686265774,0.399977453602121,0.284048709824322,0.264956833762904,0.335873412454093,0.355887626955121,0.289172728115471,0.309821551713574,0.297356291915238,0.29219356265427	2024-08-20_6_LIBD_bench	10.91162491	5.957868497
39	5	Seurat	spatialLIBD	1724126741	1724127432	11.51672745	19212.3	0.358763289	0.326156863950496,0.296214429149222,0.291619980412179,0.290297921053467,0.325311517222828,0.33536893562932,0.414646649107669,0.40816926845583,0.459162412264017,0.393254229474716,0.381398858602832,0.383558401345251	0.351383529	0.332304964970439,0.285854891922328,0.327430216873232,0.329809442616894,0.307195993641806,0.318014211125053,0.342928097354824,0.326057145277784,0.447142182034849,0.398861890988855,0.40528398370899,0.395719330898288	2024-08-20_2_LIBD_bench	18.76201172	11.51672745
40	5	spatialMNN	spatialLIBD	1724134762	1724134858	1.602225757	2030.9	0.44873751	0.507809853575966,0.47342920990756,0.42447679744791,0.399607164218297,0.386643783187417,0.380514068786235,0.398976209008039,0.50057217225117,0.501384358249011,0.432943250536851,0.524764294844301,0.453728958003983	0.557191388	0.619893680813791,0.600164747292,0.533348834033879,0.524363417327039,0.464303316025384,0.461150667696586,0.48781581472126,0.563133169112882,0.644430208851533,0.56231693347897,0.637117944956396,0.588257921834174	2024-08-20_0_LIBD_bench	1.983300781	1.602225757
