## Supplemental Table3 for "Spatial mutual nearest neighbors for spatial transcriptomics data"

	run	method	dataset	tic	toc	time	mem	ari	ari_vec	nmi	nmi_vec	file	mem_gb	time_min
1	1	BANKSY	spatialLIBD	1724318282.48404	1724319761.08932	24.6434213519096	13949.5	0.231951011837667	0.138524940702995,0.225383497080151,0.227467612384984,0.225608812780469,0.231290247276418,0.250607850305883,0.234204818168615,0.236911482296417,0.236309302192176,0.235986346774512,0.281657005465303,0.304650709369544,0.303259912770175,0.149789138869047,0.236896046226745,0.227650155192951,0.236044925276897,0.138810935442057,0.26598960102957,0.22225359991775,0.275143092699501,0.229587351595781,0.215…	0.279052661547896	0.190998214289043,0.296613319545215,0.286396665369858,0.300126959711786,0.297607253030375,0.289141058134679,0.2862859167429,0.296676260671195,0.293773461220989,0.269139744029055,0.312003770827621,0.330983867159949,0.327606661199624,0.188881622094979,0.26442290233806,0.276826950208541,0.292419825740811,0.173093025436177,0.297308893700958,0.263992730164531,0.297271721913104,0.299691417094649,0.2685…	2024-08-22_4_MERFISH_bench	13.62255859375	24.6434213519096
2	1	MENDER	spatialLIBD	1726091531.07096	1726095437.80305	3906.7320971489	8596.97265625	0.467077360324984	0.357409728746766,0.207147050241447,0.425052840797965,0.518041537321468,0.517210281238228,0.418468141512107,0.692413092667387,0.649187949892824,0.49397073801198,0.326401257321263,0.512434813968928,0.188091722709322,0.36678529556273,0.334805184480474,0.675603862498067,0.661981201207534,0.721126308422762,0.66847859491959,0.461552388163863,0.449299965340497,0.209163304504022,0.341501310166614,0.3409…	0.478058457207557	0.378467053572617,0.34324667512253,0.448062224141506,0.559417618462327,0.554507037337151,0.45811360343007,0.589172871772726,0.576863013185907,0.51643365436977,0.341014320434468,0.504434953879549,0.338237022787687,0.41884336396858,0.434862652012695,0.58298585316734,0.59169021372045,0.614684283426637,0.547049503994919,0.444823824820449,0.443395823373099,0.303360231297019,0.385238876734299,0.3758721…	2024-09-11_5_MERFISH_bench	8.39548110961914	65.1122016191483
3	1	PRECAST	spatialLIBD	1726094528.83599	1726096883.60594	39.2461659113566	15983.9	0.160103886680118	0.103057818029212,0.143273499031941,0.185027638018977,0.192898676434979,0.206618737645705,0.118480465826059,0.164950875294639,0.145332414718871,0.162929919326925,0.091524958257614,0.174594564011514,0.145992078589371,0.181613221733498,0.156225849520179,0.166038216689007,0.170934755069235,0.172122272101888,0.171011834382685,0.165487536347415,0.152044726377101,0.155502149484893,0.161689802260442,0.1…	0.193297755819314	0.119546795852904,0.160940424418635,0.21977516891054,0.217942868599344,0.219315016727002,0.108174759675545,0.186624461761982,0.188932970829876,0.20754349374467,0.0851890265554837,0.204611883188098,0.159311831183209,0.201982906146952,0.205812893355212,0.212586807369853,0.209261194260329,0.210646893428073,0.210186512872581,0.21225454565471,0.204430103465423,0.181987084271347,0.202662595343769,0.207…	2024-09-11_0_MERFISH_bench	15.60927734375	39.2461659113566
4	1	SLAT	spatialLIBD	1724322325.60587	1724324852.96219	2527.35632157326	6169.01953125	0.190488019165833	0.192711512624262,0.204477246528567,0.196752681074635,0.179008195449529,0.180647296017303,0.176638474756041,0.158952526422044,0.168711553747815,0.108911786229007,0.177721089082415,0.247590414690952,0.236457144519533,0.225526464733005,0.10167972114772,0.161558568400481,0.183056737110404,0.199720428615069,0.0724956026997416,0.176559977984887,0.156976462212075,0.194491683129725,0.165380614475976,0.2…	0.192160080008273	0.251220306109349,0.251156495619971,0.260839104035161,0.230822666968732,0.207925502434172,0.202359112853276,0.189262643498123,0.202027061635897,0.12683212522679,0.167120509050402,0.22146627361726,0.233116743153787,0.231321161660929,0.116679718095762,0.165704925003248,0.189742486871877,0.209699187239015,0.0786937736565865,0.163840708572677,0.139683430647944,0.173663876586335,0.190887927500189,0.18…	2024-08-22_29_MERFISH_bench	6.02443313598633	42.1226053595543
5	1	spatialMNN	spatialLIBD	1726091604.69118	1726092697.4491	18.2126319885254	2179.3	0.581308176876781	0.222646313272882,0.486949798443956,0.704779849930076,0.658650646704256,0.698624541770391,0.448692976591723,0.64257424685346,0.697508157297193,0.599853305859676,0.536453901105392,0.650842629205751,0.576969077444681,0.620125055200983,0.592580961739462,0.592126578620354,0.585453255230674,0.65939974137714,0.78639810776578,0.668878142401411,0.644491174883104,0.525127293601941,0.577801680035588,0.5952…	0.575320793268532	0.337368292835567,0.530152729108966,0.629304526692304,0.632311968860088,0.679256889896886,0.45563326968182,0.54042327299727,0.611931866601472,0.618723690725542,0.479327566062153,0.641783460893343,0.630584527894746,0.631922878893408,0.629301731737401,0.532436661478236,0.53431522222267,0.582567875706098,0.668386886424467,0.612896580370128,0.630723476203745,0.552700415174759,0.578014403684396,0.5599…	2024-09-11_0_MERFISH_bench	2.12822265625	18.2126319885254
6	2	BANKSY	spatialLIBD	1724324351.87021	1724326894.99846	42.3854707598686	13949.5	0.231951011837667	0.138524940702995,0.225383497080151,0.227467612384984,0.225608812780469,0.231290247276418,0.250607850305883,0.234204818168615,0.236911482296417,0.236309302192176,0.235986346774512,0.281657005465303,0.304650709369544,0.303259912770175,0.149789138869047,0.236896046226745,0.227650155192951,0.236044925276897,0.138810935442057,0.26598960102957,0.22225359991775,0.275143092699501,0.229587351595781,0.215…	0.279052661547896	0.190998214289043,0.296613319545215,0.286396665369858,0.300126959711786,0.297607253030375,0.289141058134679,0.2862859167429,0.296676260671195,0.293773461220989,0.269139744029055,0.312003770827621,0.330983867159949,0.327606661199624,0.188881622094979,0.26442290233806,0.276826950208541,0.292419825740811,0.173093025436177,0.297308893700958,0.263992730164531,0.297271721913104,0.299691417094649,0.2685…	2024-08-22_4_MERFISH_bench	13.62255859375	42.3854707598686
7	2	MENDER	spatialLIBD	1726091529.56643	1726094895.71315	3366.14671850204	8847.6875	0.467077360324984	0.357409728746766,0.207147050241447,0.425052840797965,0.518041537321468,0.517210281238228,0.418468141512107,0.692413092667387,0.649187949892824,0.49397073801198,0.326401257321263,0.512434813968928,0.188091722709322,0.36678529556273,0.334805184480474,0.675603862498067,0.661981201207534,0.721126308422762,0.66847859491959,0.461552388163863,0.449299965340497,0.209163304504022,0.341501310166614,0.3409…	0.478058457207557	0.378467053572617,0.34324667512253,0.448062224141506,0.559417618462327,0.554507037337151,0.45811360343007,0.589172871772726,0.576863013185907,0.51643365436977,0.341014320434468,0.504434953879549,0.338237022787687,0.41884336396858,0.434862652012695,0.58298585316734,0.59169021372045,0.614684283426637,0.547049503994919,0.444823824820449,0.443395823373099,0.303360231297019,0.385238876734299,0.3758721…	2024-09-11_5_MERFISH_bench	8.64031982421875	56.1024453083674
8	2	PRECAST	spatialLIBD	1726093356.7218	1726094963.33126	26.7768243829409	14400	0.160103886680118	0.103057818029212,0.143273499031941,0.185027638018977,0.192898676434979,0.206618737645705,0.118480465826059,0.164950875294639,0.145332414718871,0.162929919326925,0.091524958257614,0.174594564011514,0.145992078589371,0.181613221733498,0.156225849520179,0.166038216689007,0.170934755069235,0.172122272101888,0.171011834382685,0.165487536347415,0.152044726377101,0.155502149484893,0.161689802260442,0.1…	0.193297755819314	0.119546795852904,0.160940424418635,0.21977516891054,0.217942868599344,0.219315016727002,0.108174759675545,0.186624461761982,0.188932970829876,0.20754349374467,0.0851890265554837,0.204611883188098,0.159311831183209,0.201982906146952,0.205812893355212,0.212586807369853,0.209261194260329,0.210646893428073,0.210186512872581,0.21225454565471,0.204430103465423,0.181987084271347,0.202662595343769,0.207…	2024-09-11_0_MERFISH_bench	14.0625	26.7768243829409
9	2	SLAT	spatialLIBD	1724331968.51977	1724338401.78072	6433.26095342636	6150.2109375	0.18604947682858	0.191816929458588,0.202120547324786,0.192633578163019,0.176498256821166,0.179546464286192,0.169762628627682,0.145093710090174,0.157118281729243,0.0969754068613149,0.174697076883861,0.256089982350111,0.238273296944886,0.227451182322349,0.0854214801773058,0.24187460292012,0.240945664357508,0.227061894346958,0.0712071549281423,0.207025326959143,0.163681594832802,0.204969647879107,0.180138889731873,0…	0.184431974721833	0.250886133123211,0.249357971098693,0.258990607360899,0.228932017058928,0.203866992053142,0.197692244884031,0.183724811387408,0.196817402785358,0.121436910717785,0.166922008311148,0.225184135921343,0.230260698506848,0.231764631352753,0.113116207961559,0.182137565708089,0.193100319800404,0.205841751176091,0.0778047481577124,0.173451549649124,0.138094008126665,0.16484682869174,0.184083177425636,0.1…	2024-08-22_29_MERFISH_bench	6.00606536865234	107.221015890439
10	2	spatialMNN	spatialLIBD	1726091572.10349	1726092270.82186	11.6453061699867	2082.1	0.517184785481963	0.28111459115996,0.396197834436678,0.638204834345395,0.587160221868465,0.645136612410043,0.169030040782108,0.604986734359955,0.606267452783727,0.519412516759478,0.264984263543332,0.554981118593724,0.421037195894602,0.526173562153321,0.456421921379199,0.58486358911116,0.586787489692897,0.669130205689374,0.722952871274933,0.642470510589495,0.597328195391307,0.443320514190847,0.560298173194303,0.492…	0.536759073491094	0.35256467588454,0.499749897263777,0.600423834156247,0.595652381688845,0.626046698354312,0.327205782224191,0.548382653220191,0.553498735006133,0.541387378032021,0.350182577574204,0.557464679451824,0.506599612788725,0.543484273613548,0.552620022620257,0.561455581598939,0.546723798920246,0.611258241611468,0.628718931296611,0.595459910652517,0.593519144343531,0.509497790979019,0.564561138795594,0.52…	2024-09-11_0_MERFISH_bench	2.03330078125	11.6453061699867
11	3	BANKSY	spatialLIBD	1724337023.31863	1724338796.99718	29.561309226354	13949.5	0.231951011837667	0.138524940702995,0.225383497080151,0.227467612384984,0.225608812780469,0.231290247276418,0.250607850305883,0.234204818168615,0.236911482296417,0.236309302192176,0.235986346774512,0.281657005465303,0.304650709369544,0.303259912770175,0.149789138869047,0.236896046226745,0.227650155192951,0.236044925276897,0.138810935442057,0.26598960102957,0.22225359991775,0.275143092699501,0.229587351595781,0.215…	0.279052661547896	0.190998214289043,0.296613319545215,0.286396665369858,0.300126959711786,0.297607253030375,0.289141058134679,0.2862859167429,0.296676260671195,0.293773461220989,0.269139744029055,0.312003770827621,0.330983867159949,0.327606661199624,0.188881622094979,0.26442290233806,0.276826950208541,0.292419825740811,0.173093025436177,0.297308893700958,0.263992730164531,0.297271721913104,0.299691417094649,0.2685…	2024-08-22_4_MERFISH_bench	13.62255859375	29.561309226354
12	3	MENDER	spatialLIBD	1726091532.69028	1726095739.14669	4206.45640325546	8822.8671875	0.467077360324984	0.357409728746766,0.207147050241447,0.425052840797965,0.518041537321468,0.517210281238228,0.418468141512107,0.692413092667387,0.649187949892824,0.49397073801198,0.326401257321263,0.512434813968928,0.188091722709322,0.36678529556273,0.334805184480474,0.675603862498067,0.661981201207534,0.721126308422762,0.66847859491959,0.461552388163863,0.449299965340497,0.209163304504022,0.341501310166614,0.3409…	0.478058457207557	0.378467053572617,0.34324667512253,0.448062224141506,0.559417618462327,0.554507037337151,0.45811360343007,0.589172871772726,0.576863013185907,0.51643365436977,0.341014320434468,0.504434953879549,0.338237022787687,0.41884336396858,0.434862652012695,0.58298585316734,0.59169021372045,0.614684283426637,0.547049503994919,0.444823824820449,0.443395823373099,0.303360231297019,0.385238876734299,0.3758721…	2024-09-11_5_MERFISH_bench	8.61608123779297	70.1076067209244
13	3	PRECAST	spatialLIBD	1726093105.81637	1726094446.36862	22.3425374984741	15982.5	0.160103886680118	0.103057818029212,0.143273499031941,0.185027638018977,0.192898676434979,0.206618737645705,0.118480465826059,0.164950875294639,0.145332414718871,0.162929919326925,0.091524958257614,0.174594564011514,0.145992078589371,0.181613221733498,0.156225849520179,0.166038216689007,0.170934755069235,0.172122272101888,0.171011834382685,0.165487536347415,0.152044726377101,0.155502149484893,0.161689802260442,0.1…	0.193297755819314	0.119546795852904,0.160940424418635,0.21977516891054,0.217942868599344,0.219315016727002,0.108174759675545,0.186624461761982,0.188932970829876,0.20754349374467,0.0851890265554837,0.204611883188098,0.159311831183209,0.201982906146952,0.205812893355212,0.212586807369853,0.209261194260329,0.210646893428073,0.210186512872581,0.21225454565471,0.204430103465423,0.181987084271347,0.202662595343769,0.207…	2024-09-11_0_MERFISH_bench	15.60791015625	22.3425374984741
14	3	SLAT	spatialLIBD	1724340406.62324	1724343291.62395	2885.00071263313	6659.14453125	0.203518072801354	0.195563399329041,0.0970825492539937,0.184187703410823,0.178329470552897,0.204773606818456,0.19033098668344,0.183576135404028,0.194130407549365,0.217361333096179,0.221255511882095,0.226514885623465,0.228656722012203,0.172921255879901,0.22539926151018,0.218568940716045,0.218717994146989,0.206107127599781,0.229609017214373,0.244745854613679,0.258410030884932,0.207002899686846,0.178696870824766,0.17…	0.188463080567586	0.24613255493699,0.121734192931029,0.19156370433028,0.159767730475604,0.183676549082658,0.216690072318602,0.195418665000838,0.205404929706282,0.214366981941485,0.194484463001725,0.212415668164995,0.21647253795919,0.171804862828236,0.207591430181859,0.200469394107476,0.190833293639701,0.203739415707752,0.222304919838294,0.215030617684387,0.19302773874105,0.188835815550018,0.167468663633656,0.18152…	2024-08-22_14_MERFISH_bench	6.50307083129883	48.0833452105522
15	3	spatialMNN	spatialLIBD	1726091560.37243	1726092148.63913	9.80444492499034	2236	0.539601996850245	0.220545039551535,0.445526265060572,0.673690468344786,0.609568271793265,0.694147451866873,0.311745162955798,0.614283674348595,0.642703991235648,0.540991354519341,0.414520637713791,0.589880789704576,0.521914395038556,0.569974767036594,0.491522605472057,0.528356495416062,0.554609539377027,0.63836986802526,0.761450180917931,0.640547685700203,0.630085158785728,0.478388937070698,0.601466473859312,0.54…	0.556338472806368	0.330197491121661,0.495378691025439,0.633486279438094,0.607452161030823,0.680235207843102,0.381146445793471,0.542371764240078,0.575405940229252,0.598833382696027,0.399403409845539,0.596776927630511,0.553324743529218,0.589264486580393,0.564860091313379,0.514388132054736,0.530822872598969,0.580466961790085,0.669161643688213,0.603063079013586,0.610236724520492,0.539673817180393,0.597337954143103,0.5…	2024-09-11_0_MERFISH_bench	2.18359375	9.80444492499034
16	4	BANKSY	spatialLIBD	1724346409.15782	1724348006.2623	26.6184080243111	13949.5	0.231951011837667	0.138524940702995,0.225383497080151,0.227467612384984,0.225608812780469,0.231290247276418,0.250607850305883,0.234204818168615,0.236911482296417,0.236309302192176,0.235986346774512,0.281657005465303,0.304650709369544,0.303259912770175,0.149789138869047,0.236896046226745,0.227650155192951,0.236044925276897,0.138810935442057,0.26598960102957,0.22225359991775,0.275143092699501,0.229587351595781,0.215…	0.279052661547896	0.190998214289043,0.296613319545215,0.286396665369858,0.300126959711786,0.297607253030375,0.289141058134679,0.2862859167429,0.296676260671195,0.293773461220989,0.269139744029055,0.312003770827621,0.330983867159949,0.327606661199624,0.188881622094979,0.26442290233806,0.276826950208541,0.292419825740811,0.173093025436177,0.297308893700958,0.263992730164531,0.297271721913104,0.299691417094649,0.2685…	2024-08-22_4_MERFISH_bench	13.62255859375	26.6184080243111
17	4	MENDER	spatialLIBD	1726091535.25713	1726095662.86013	4127.60300278664	9052.9609375	0.501800417206317	0.342642954687051,0.14139478966205,0.393934845509803,0.570652816395893,0.603462628044166,0.360205966133457,0.642667702731293,0.635105044157018,0.51252718141261,0.327248485362363,0.532086262217859,0.188620128197016,0.365587985768863,0.335554362113251,0.634366026704143,0.63774575952498,0.741456371834048,0.814026787891889,0.667325074922732,0.64536077205154,0.206365021868274,0.338626353932365,0.33936…	0.515325966047357	0.393514065608579,0.244140061892979,0.408974617276487,0.620926452288976,0.642634099809668,0.402559233260659,0.56979062847595,0.59312166683323,0.566119694924186,0.372355619815514,0.555316096984606,0.340874265723343,0.416579750519564,0.432893298089726,0.574091262846087,0.601369484798249,0.64685895902441,0.663710579831127,0.590914885260706,0.57806445009713,0.305413906454929,0.385043667875337,0.37781…	2024-09-11_5_MERFISH_bench	8.84078216552734	68.7933833797773
18	4	PRECAST	spatialLIBD	1726093376.7561	1726094939.75541	26.0499884009361	14330.5	0.160103886680118	0.103057818029212,0.143273499031941,0.185027638018977,0.192898676434979,0.206618737645705,0.118480465826059,0.164950875294639,0.145332414718871,0.162929919326925,0.091524958257614,0.174594564011514,0.145992078589371,0.181613221733498,0.156225849520179,0.166038216689007,0.170934755069235,0.172122272101888,0.171011834382685,0.165487536347415,0.152044726377101,0.155502149484893,0.161689802260442,0.1…	0.193297755819314	0.119546795852904,0.160940424418635,0.21977516891054,0.217942868599344,0.219315016727002,0.108174759675545,0.186624461761982,0.188932970829876,0.20754349374467,0.0851890265554837,0.204611883188098,0.159311831183209,0.201982906146952,0.205812893355212,0.212586807369853,0.209261194260329,0.210646893428073,0.210186512872581,0.21225454565471,0.204430103465423,0.181987084271347,0.202662595343769,0.207…	2024-09-11_0_MERFISH_bench	13.99462890625	26.0499884009361
19	4	SLAT	spatialLIBD	1724351111.90096	1724353489.21991	2377.31894373894	6175.90234375	0.199198135197376	0.211165413709704,0.208149232741726,0.163394123701823,0.195242911656027,0.193510640733098,0.168809887575546,0.178305338355296,0.176832522465448,0.186507957899689,0.185718947175352,0.165704964449581,0.154180797300221,0.16569510692834,0.101803516257193,0.177987230411041,0.222548192263263,0.230931572509129,0.234114455954496,0.0927818207787289,0.225315974210271,0.239023591915067,0.209321305206272,0.0…	0.197710518435387	0.256196575723551,0.256453184028657,0.193345187516134,0.231104368511458,0.228331201861702,0.220611163289331,0.227109791234433,0.246291940156678,0.227634697322188,0.19965843048955,0.193770437069083,0.18245596071457,0.199794377413306,0.124301992547749,0.169998909679055,0.218934375894674,0.227586594699503,0.234430006759858,0.112397482300197,0.165984695301764,0.180577369875011,0.192858964970806,0.082…	2024-08-22_24_MERFISH_bench	6.03115463256836	39.621982395649
20	4	spatialMNN	spatialLIBD	1726091570.12119	1726092249.72591	11.32674523592	2109.3	0.567821997401151	0.358788975377621,0.419612329545396,0.704967093621072,0.636598836520366,0.685169926467385,0.362735754207148,0.658119949113279,0.701903181384145,0.571077622505707,0.290644712529143,0.612565683795121,0.479822055469933,0.575364386541925,0.550490690853735,0.615214299884067,0.603511075392939,0.727508808371281,0.715539509841943,0.623562652843819,0.608772520658101,0.455399990902559,0.576237753299921,0.5…	0.561704354129079	0.389386681068805,0.487398610428268,0.62387103989383,0.615003887228843,0.654395071094651,0.425440153535376,0.559176073660655,0.599046595893527,0.557231463586499,0.35514165402851,0.565757838356454,0.54109345109039,0.551453319100453,0.608354991360985,0.586545406031599,0.56283708196495,0.648362877694012,0.606547369879819,0.582801295343358,0.584844763873806,0.500184940492365,0.529344454020727,0.54315…	2024-09-11_0_MERFISH_bench	2.05986328125	11.32674523592
21	5	BANKSY	spatialLIBD	1724356268.54167	1724357858.59202	26.5008391181628	13949.5	0.231951011837667	0.138524940702995,0.225383497080151,0.227467612384984,0.225608812780469,0.231290247276418,0.250607850305883,0.234204818168615,0.236911482296417,0.236309302192176,0.235986346774512,0.281657005465303,0.304650709369544,0.303259912770175,0.149789138869047,0.236896046226745,0.227650155192951,0.236044925276897,0.138810935442057,0.26598960102957,0.22225359991775,0.275143092699501,0.229587351595781,0.215…	0.279052661547896	0.190998214289043,0.296613319545215,0.286396665369858,0.300126959711786,0.297607253030375,0.289141058134679,0.2862859167429,0.296676260671195,0.293773461220989,0.269139744029055,0.312003770827621,0.330983867159949,0.327606661199624,0.188881622094979,0.26442290233806,0.276826950208541,0.292419825740811,0.173093025436177,0.297308893700958,0.263992730164531,0.297271721913104,0.299691417094649,0.2685…	2024-08-22_4_MERFISH_bench	13.62255859375	26.5008391181628
22	5	MENDER	spatialLIBD	1726091535.26181	1726095259.33044	3724.06862807274	8748.4921875	0.501800417206317	0.342642954687051,0.14139478966205,0.393934845509803,0.570652816395893,0.603462628044166,0.360205966133457,0.642667702731293,0.635105044157018,0.51252718141261,0.327248485362363,0.532086262217859,0.188620128197016,0.365587985768863,0.335554362113251,0.634366026704143,0.63774575952498,0.741456371834048,0.814026787891889,0.667325074922732,0.64536077205154,0.206365021868274,0.338626353932365,0.33936…	0.515325966047357	0.393514065608579,0.244140061892979,0.408974617276487,0.620926452288976,0.642634099809668,0.402559233260659,0.56979062847595,0.59312166683323,0.566119694924186,0.372355619815514,0.555316096984606,0.340874265723343,0.416579750519564,0.432893298089726,0.574091262846087,0.601369484798249,0.64685895902441,0.663710579831127,0.590914885260706,0.57806445009713,0.305413906454929,0.385043667875337,0.37781…	2024-09-11_5_MERFISH_bench	8.54344940185547	62.067810467879
23	5	PRECAST	spatialLIBD	1726094083.61213	1726096005.19561	32.0263912002246	14415.3	0.160103886680118	0.103057818029212,0.143273499031941,0.185027638018977,0.192898676434979,0.206618737645705,0.118480465826059,0.164950875294639,0.145332414718871,0.162929919326925,0.091524958257614,0.174594564011514,0.145992078589371,0.181613221733498,0.156225849520179,0.166038216689007,0.170934755069235,0.172122272101888,0.171011834382685,0.165487536347415,0.152044726377101,0.155502149484893,0.161689802260442,0.1…	0.193297755819314	0.119546795852904,0.160940424418635,0.21977516891054,0.217942868599344,0.219315016727002,0.108174759675545,0.186624461761982,0.188932970829876,0.20754349374467,0.0851890265554837,0.204611883188098,0.159311831183209,0.201982906146952,0.205812893355212,0.212586807369853,0.209261194260329,0.210646893428073,0.210186512872581,0.21225454565471,0.204430103465423,0.181987084271347,0.202662595343769,0.207…	2024-09-11_0_MERFISH_bench	14.07744140625	32.0263912002246
24	5	SLAT	spatialLIBD	1724363378.02097	1724365683.96853	2305.94755339622	6544.0859375	0.2102875122917	0.181998614724298,0.174813290648011,0.158774494653645,0.143018398831374,0.159102691803781,0.098131200705329,0.168658863649699,0.196928875500467,0.210299683862349,0.210220958796476,0.101080190329562,0.141407051506522,0.140154452820079,0.163092326757466,0.0813644970754913,0.191039512128699,0.169310990444924,0.232841546139057,0.214137633972375,0.283008070892787,0.293936195436328,0.332903454641868,0.…	0.195270433188563	0.246507703279323,0.209980508061055,0.192814334254784,0.186266717399253,0.204661105008822,0.122425461688478,0.163226861807279,0.209634884091544,0.218426919060558,0.223067319706544,0.113364835554935,0.157365545237092,0.17099883156566,0.182916709465276,0.0821627526821815,0.171210444949431,0.149821588453944,0.194844192883592,0.220538599585114,0.216617238874686,0.222637733126197,0.222117696521397,0.2…	2024-08-22_32_MERFISH_bench	6.39070892333984	38.4324592232704
25	5	spatialMNN	spatialLIBD	1726091586.17896	1726092541.66425	15.9247548739115	2111.7	0.533460043799384	0.282905323664134,0.466350979680508,0.644218504808826,0.604120204041905,0.645019213024149,0.432594934329031,0.598327963985586,0.597586838666321,0.505959929643076,0.371340492969619,0.531619744854121,0.497876439007241,0.554679472567073,0.51434824438125,0.569876700738798,0.557746008402257,0.621308072109443,0.750907420271777,0.624949612468467,0.623562993342136,0.485619156118876,0.545282161346469,0.52…	0.559734409459419	0.354184466634806,0.516318534823359,0.611685448891848,0.60662271694603,0.642791176383639,0.43893448452807,0.537941975174231,0.568196191626262,0.584857035637939,0.392508256594545,0.568275256094514,0.554646890658811,0.568208898335459,0.600512696376909,0.574748529205515,0.541254024824434,0.601882203419255,0.648438740632758,0.61403964694664,0.624641243416152,0.546912749534794,0.559959531046101,0.5418…	2024-09-11_0_MERFISH_bench	2.06220703125	15.9247548739115
